# Rules of engagement for condensins and cohesins guide mitotic chromosome formation

**DOI:** 10.1101/2024.04.18.590027

**Authors:** Kumiko Samejima, Johan H. Gibcus, Sameer Abraham, Fernanda Cisneros-Soberanis, Itaru Samejima, Alison J. Beckett, Nina Pučeková, Maria Alba Abad, Bethan Medina-Pritchard, James R. Paulson, Linfeng Xie, A. Arockia Jeyaprakash, Ian A. Prior, Leonid A. Mirny, Job Dekker, Anton Goloborodko, William C. Earnshaw

## Abstract

During mitosis, interphase chromatin is rapidly converted into rod-shaped mitotic chromosomes. Using Hi-C, imaging, proteomics and polymer modeling, we determine how the activity and interplay between loop-extruding SMC motors accomplishes this dramatic transition. Our work reveals rules of engagement for SMC complexes that are critical for allowing cells to refold interphase chromatin into mitotic chromosomes. We find that condensin disassembles interphase chromatin loop organization by evicting or displacing extrusive cohesin. In contrast, condensin bypasses cohesive cohesins, thereby maintaining sister chromatid cohesion while separating the sisters. Studies of mitotic chromosomes formed by cohesin, condensin II and condensin I alone or in combination allow us to develop new models of mitotic chromosome conformation. In these models, loops are consecutive and not overlapping, implying that condensins do not freely pass one another but stall upon encountering each other. The dynamics of Hi-C interactions and chromosome morphology reveal that during prophase loops are extruded in vivo at ∼1-3 kb/sec by condensins as they form a disordered discontinuous helical scaffold within individual chromatids.
