## Supplemental Table S1 for "Rules of engagement for condensins and cohesins guide mitotic chromosome formation"

### Sheet: Table_S1
#ID	status	Figure alias	Set #	cell type	Time (min)	treatment	Drug	Harvest Date	#Cells Hi-C	Hi-C Date		main phase	Interphase	Prophase	Prometaphase	abn prometa	apotosis	total		notes (1NMPP1 2 µg/ml, auxin 125µM, Nocodazole 0.5 µg/ml, ICRF-187 10 µg/ml, MG132 10 mM 2 µl in 10 ml (20 µM))
98	WT	WT-G2-S4-R5-spna	17	Z11 (CDK1as wt)	G2	unsorted		2018-03-12	5000000	2018-03-20		G2	194	0	0	0	6	200		Cells were treated with 1NMPP1 for 10 h, released immediately
99	WT	WT-2.5min-S4-R2-spna	17	Z11 (CDK1as wt)	2.5	unsorted		2018-03-12	5000000	2018-03-20		prophase	197	1	0	0	2	200		Cells were treated with 1NMPP1 for 10 h, release after 2.5 min
100	WT	WT-5min-S4-R3-spna	17	Z11 (CDK1as wt)	5	unsorted		2018-03-12	5000000	2018-03-20		prophase	21	177	0	0	2	200		Cells were treated with 1NMPP1 for 10 h, release after 5 min
101	WT	WT-7.5min-S4-R2-spna	17	Z11 (CDK1as wt)	7.5	unsorted		2018-03-12	5000000	2018-03-20		prophase	8	159	31	0	2	200		Cells were treated with 1NMPP1 for 10 h, release after 7.5 min
102	WT	WT-10min-S4-R3-spna	17	Z11 (CDK1as wt)	10	unsorted		2018-03-12	5000000	2018-03-20		prometaphase	7	25	165	0	3	200		Cells were treated with 1NMPP1 for 10 h, release after 10 min
103	WT	WT-15min-S4-R3-spna	17	Z11 (CDK1as wt)	15	unsorted		2018-03-12	5000000	2018-03-20		prometaphase	4	1	196	0	3	200		Cells were treated with 1NMPP1 for 10 h, release after 15 min
206	WT	WT-G2-S5-R8-spna	33	Z11 (CDK1as wt)	G2	unsorted		2019-04-12	8075000	2019-05-20		G2	98	0	0	0	2	100		1NMPP1 for 10 h + 3 h (no auxin), washed (9 min) and cross-linked, cells were NOT GFP sorted
207	WT	WT-2.5min-S5-R3-spna	33	Z11 (CDK1as wt)	2.5	unsorted		2019-04-12	8075000	2019-05-20		G2 (prophase not obvious)	77	21	0	0	2	100		1NMPP1 for 10 h + 3 h (no auxin), washed (9 min), release for 2.5 min, after cross-linking; cells were NOT GFP sorted
208	WT	WT-5min-S5-R4-spna	33	Z11 (CDK1as wt)	5	unsorted		2019-04-12	8075000	2019-05-20		prophase	4	90	8	0	0	102		1NMPP1 for 10 h + 3 h (no auxin), washed (9 min), release for 5 min, after cross-linking; cells were NOT GFP sorted
209	WT	WT-7.5min-S5-R3-spna	33	Z11 (CDK1as wt)	7.5	unsorted		2019-04-12	8075000	2019-05-20		prometaphase	4	17	77	0	2	100		1NMPP1 for 10 h + 3 h (no auxin), washed (9 min), release for 7.5 min, after cross-linking; cells were NOT GFP sorted
210	WT	WT-10min-S5-R4-spna	33	Z11 (CDK1as wt)	10	unsorted		2019-04-12	8075000	2019-05-20		prometaphase	4	2	93	0	1	100		1NMPP1 for 10 h + 3 h (no auxin), washed (9 min), release for 10 min, after cross-linking; cells were NOT GFP sorted
211	WT	WT-15min-S5-R4-spna	33	Z11 (CDK1as wt)	15	unsorted		2019-04-12	8075000	2019-05-20		prometaphase	3	1	95	0	2	101		1NMPP1 for 10 h + 3 h (no auxin), washed (9 min), release for 15 min, after cross-linking; cells were NOT GFP sorted
212	WT	WT-30min-S5-R5-spna	33	Z11 (CDK1as wt)	30	unsorted		2019-04-12	8075000	2019-05-20		prometaphase	1	0	93	5	1	100		1NMPP1 for 10 h + 3 h (no auxin), washed (9 min), release for 30 min, after cross-linking; cells were NOT GFP sorted
213	WT	WT-60min-S5-R4-spMa	33	Z11 (CDK1as wt)	60	unsorted	MG132	2019-04-12	8075000	2019-05-20		prometaphase	1	0	99	0	0	100		1NMPP1 for 10 h + 3 h (no auxin), washed (9 min), release for 60 min, after cross-linking; cells were NOT GFP sorted
214	WT	WT-90min-S5-R1-spMa	33	Z11 (CDK1as wt)	90	unsorted	MG132	2019-04-12	8075000	2019-05-20		prometaphase	1	0	98	0	1	100		1NMPP1 for 10 h + 3 h (no auxin), washed (9 min), release for 60 min, after cross-linking; cells were NOT GFP sorted
122	SMC3	SMC3-AID-G2-S1-R1-spna	21	SMC3-AID cells GFP+ve (SMC3 present)	G2	unsorted		2018-03-30	8000000	2018-05-03		G2	0.96	0	0	0	0.04	1		1NMPP1 for 10 h + 3 h (no auxin), washed (20 min) and cross-linked, cells were NOT GFP sorted (positive)
123	SMC3	SMC3-AID-2.5min-S1-R1-spna	21	SMC3-AID cells GFP+ve (SMC3 present)	2.5	unsorted		2018-03-30	8000000	2018-05-03		prophase	0.83	0.07	0.06	0	0.04	1		1NMPP1 for 10 h + 3 h (no auxin), washed (20 min), release for 2.5 min, after cross-linking, cells were GFP sorted (positive)
124	SMC3	SMC3-AID-5min-S1-R1-spna	21	SMC3-AID cells GFP+ve (SMC3 present)	5	unsorted		2018-03-30	8000000	2018-05-03		prophase	0.72	0.21	0.02	0	0.05	1		1NMPP1 for 10 h + 3 h (no auxin), washed (20 min), release for 5 min, after cross-linking, cells were NOT GFP sorted (positive)
125	SMC3	SMC3-AID-7.5min-S1-R1-spna	21	SMC3-AID cells GFP+ve (SMC3 present)	7.5	unsorted		2018-03-30	8000000	2018-05-03		prophase	0.09	0.85	0.04	0	0.02	1		1NMPP1 for 10 h + 3 h (no auxin), washed (20 min), release for 7.5 min, after cross-linking, cells were NOT GFP sorted (positive)
126	SMC3	SMC3-AID-10min-S1-R1-spna	21	SMC3-AID cells GFP+ve (SMC3 present)	10	unsorted		2018-03-30	8000000	2018-05-03		prophase	0.11	0.52	0.37	0	0	1		1NMPP1 for 10 h + 3 h (no auxin), washed (20 min), release for 10 min, after cross-linking, cells were NOT GFP sorted (positive)
127	SMC3	SMC3-AID-15min-S1-R1-spna	21	SMC3-AID cells GFP+ve (SMC3 present)	15	unsorted		2018-03-30	8000000	2018-05-03		prometaphase	0.04	0.06	0.87	0	0.03	1		1NMPP1 for 10 h + 3 h (no auxin), washed (20 min), release for 15 min, after cross-linking, cells were NOT GFP sorted (positive)
128	SMC3	SMC3-AID-30min-S1-R1-spna	21	SMC3-AID cells GFP+ve (SMC3 present)	30	unsorted		2018-03-30	8000000	2018-05-03		prometaphase	0.03	0	0.97	0	0	1		1NMPP1 for 10 h + 3 h (no auxin), washed (20 min), release for 30 min, after cross-linking, cells were NOT GFP sorted (positive)
129	SMC3	SMC3-AID-G2-S2-R2-SpnA	22	SMC3-AID cells GFP-ve (SMC3 absent)	G2	sorted		2018-03-30	5000000	2018-04-18		G2	1	0	0	0	0	1		1NMPP1 for 10 h + 3 h (auxin), washed (20 min) and cross-linked, cells were cells were GFP sorted (negative)
130	SMC3	SMC3-AID-2.5min-S2-R2-SpnA	22	SMC3-AID cells GFP-ve (SMC3 absent)	2.5	sorted		2018-03-30	5000000	2018-04-18		prophase	1	0	0	0	0	1		1NMPP1 for 10 h + 3 h (auxin), washed (20 min), release for 2.5 min, after cross-linking, cells were GFP sorted (negative)
131	SMC3	SMC3-AID-5min-S2-R2-SpnA	22	SMC3-AID cells GFP-ve (SMC3 absent)	5	sorted		2018-03-30	5000000	2018-04-18		prophase	0.96	0.03	0	0	0.01	1		1NMPP1 for 10 h + 3 h (auxin), washed (20 min), release for 5 min, after cross-linking, cells were GFP sorted (negative)
132	SMC3	SMC3-AID-7.5min-S2-R2-SpnA	22	SMC3-AID cells GFP-ve (SMC3 absent)	7.5	sorted		2018-03-30	5000000	2018-04-18		prophase	0.42	0.58	0	0	0	1		1NMPP1 for 10 h + 3 h (auxin), washed (20 min), release for 7.5 min, after cross-linking, cells were GFP sorted (negative)
133	SMC3	SMC3-AID-10min-S2-R2-SpnA	22	SMC3-AID cells GFP-ve (SMC3 absent)	10	sorted		2018-03-30	5000000	2018-04-18		prophase	0.15	0.82	0.03	0	0	1		1NMPP1 for 10 h + 3 h (auxin), washed (20 min), release for 10 min, after cross-linking, cells were GFP sorted (negative)
134	SMC3	SMC3-AID-15min-S2-R2-SpnA	22	SMC3-AID cells GFP-ve (SMC3 absent)	15	sorted		2018-03-30	5000000	2018-04-18		prometaphase	0.11	0.05	0.84	0	0	1		1NMPP1 for 10 h + 3 h (auxin), washed (20 min), release for 15 min, after cross-linking, cells were GFP sorted (negative)
135	SMC3	SMC3-AID-30min-S2-R2-SpnA	22	SMC3-AID cells GFP-ve (SMC3 absent)	30	sorted		2018-03-30	5000000	2018-04-18		prometaphase	0	0	0.99	0	0.01	1		1NMPP1 for 10 h + 3 h (auxin), washed (20 min), release for 30 min, after cross-linking, cells were GFP sorted (negative)
236	SMC3	SMC3-AID-G2-S3-R3-spnA	37	SMC3-AID cells GFP-ve (SMC3 absent)	G2	unsorted		2019-04-10	5500000	2019-08-09		G2	99	0	0	0	1	100		1NMPP1 for 10 h + 3 h ( auxin), washed (8:38 min) and cross-linked, cells were NOT GFP sorted
237	SMC3	SMC3-AID-2.5min-S3-R3-spnA	37	SMC3-AID cells GFP-ve (SMC3 absent)	2.5	unsorted		2019-04-10	5500000	2019-08-09		G2	97	2	0	0	1	100		1NMPP1 for 10 h + 3 h ( auxin), washed (8:38 min), release for 2.5 min, after cross-linking; cells were NOT GFP sorted
238	SMC3	SMC3-AID-5min-S3-R3-spnA	37	SMC3-AID cells GFP-ve (SMC3 absent)	5	unsorted		2019-04-10	5500000	2019-08-09		prophase	1	96	2	0	1	100		1NMPP1 for 10 h + 3 h ( auxin), washed (8:38 min), release for 5 min, after cross-linking; cells were NOT GFP sorted
239	SMC3	SMC3-AID-7.5min-S3-R3-spnA	37	SMC3-AID cells GFP-ve (SMC3 absent)	7.5	unsorted		2019-04-10	5500000	2019-08-09		prometaphase	7	5	88	0	0	100		1NMPP1 for 10 h + 3 h ( auxin), washed (8:38 min), release for 7.5 min, after cross-linking; cells were NOT GFP sorted
240	SMC3	SMC3-AID-10min-S3-R3-spnA	37	SMC3-AID cells GFP-ve (SMC3 absent)	10	unsorted		2019-04-10	5500000	2019-08-09		prometaphase	3	0	97	0	0	100		1NMPP1 for 10 h + 3 h ( auxin), washed (8:38 min), release for 11:20 min, after cross-linking; cells were NOT GFP sorted
241	SMC3	SMC3-AID-15min-S3-R3-spnA	37	SMC3-AID cells GFP-ve (SMC3 absent)	15	unsorted		2019-04-10	5500000	2019-08-09		prometaphase	4	0	96	0	0	100		1NMPP1 for 10 h + 3 h ( auxin), washed (8:38 min), release for 15 min, after cross-linking; cells were NOT GFP sorted
242	SMC3	SMC3-AID-30min-S3-R3-spnA	37	SMC3-AID cells GFP-ve (SMC3 absent)	30	unsorted		2019-04-10	5500000	2019-08-09		prometaphase	2	0	98	0	0	100		1NMPP1 for 10 h + 3 h ( auxin), washed (8:38 min), release for 30 min, after cross-linking; cells were NOT GFP sorted
243	SMC3	SMC3-AID-60min-S3-R1-spnA	37	SMC3-AID cells GFP-ve (SMC3 absent)	60	unsorted		2019-04-10	5500000	2019-08-09		prometaphase	1	0	97	1	1	100		1NMPP1 for 10 h + 3 h ( auxin), washed (8:38 min), release for 60 min, after cross-linking; cells were NOT GFP sorted
244	SMC3	SMC3-AID-90min-S3-R1-spnA	37	SMC3-AID cells GFP-ve (SMC3 absent)	90	unsorted		2019-04-10	5500000	2019-08-09		prometaphase	6	0	94	0	0	100		1NMPP1 for 10 h + 3 h ( auxin), washed (8:38 min), release for 90 min, after cross-linking; cells were NOT GFP sorted
178	SMC3+CAPH	SMC3-CAPH-AID-G2-S1-R1-spnA	29	SMC3-CAPH-AID cells GFP-ve (SMC3+CAPH absent)	G2	unsorted		2018-12-07	7500000	2019-03-08		G2	94	0	0	0	6	100		1NMPP1 for 10 h + 3 h (auxin), washed (8 min) and cross-linked, cells were NOT GFP sorted (negative)
179	SMC3+CAPH	SMC3-CAPH-AID-2.5min-S1-R1-spnA	29	SMC3-CAPH-AID cells GFP-ve (SMC3+CAPH absent)	2.5	unsorted		2018-12-07	7500000	2019-03-08		G2	95	1	0	0	4	100		1NMPP1 for 10 h + 3 h (auxin), washed (8 min), release for 2.5 min, after cross-linking, cells were NOT GFP sorted (negative)
180	SMC3+CAPH	SMC3-CAPH-AID-5min-S1-R1-spnA	29	SMC3-CAPH-AID cells GFP-ve (SMC3+CAPH absent)	5	unsorted		2018-12-07	7500000	2019-03-08		prophase	15	77	6	0	2	100		1NMPP1 for 10 h + 3 h (auxin), washed (8 min), release for 5 min, after cross-linking, cells were NOT GFP sorted (negative)
181	SMC3+CAPH	SMC3-CAPH-AID-7.5min-S1-R1-spnA	29	SMC3-CAPH-AID cells GFP-ve (SMC3+CAPH absent)	7.5	unsorted		2018-12-07	7500000	2019-03-08		prophase	1	50	45	0	4	100		1NMPP1 for 10 h + 3 h (auxin), washed (8 min), release for 7.5 min, after cross-linking, cells were NOT GFP sorted (negative)
182	SMC3+CAPH	SMC3-CAPH-AID-10min-S1-R1-spnA	29	SMC3-CAPH-AID cells GFP-ve (SMC3+CAPH absent)	10	unsorted		2018-12-07	7500000	2019-03-08		prometaphase	7	3	89	0	1	100		1NMPP1 for 10 h + 3 h (auxin), washed (8 min), release for 8 min, after cross-linking, cells were NOT GFP sorted (negative)
183	SMC3+CAPH	SMC3-CAPH-AID-15min-S1-R1-spnA	29	SMC3-CAPH-AID cells GFP-ve (SMC3+CAPH absent)	15	unsorted		2018-12-07	7500000	2019-03-08		prometaphase	3	0	95	0	2	100		1NMPP1 for 10 h + 3 h (auxin), washed (8 min), release for 15 min, after cross-linking, cells were NOT GFP sorted (negative)
184	SMC3+CAPH	SMC3-CAPH-AID-30min-S1-R1-spnA	29	SMC3-CAPH-AID cells GFP-ve (SMC3+CAPH absent)	30	unsorted		2018-12-07	7500000	2019-03-08		prometaphase	2	0	95	0	3	100		1NMPP1 for 10 h + 3 h (auxin), washed (8 min), release for 30 min, after cross-linking, cells were NOT GFP sorted (negative)
185	SMC3+CAPH	SMC3-CAPH-AID-G2-S2-R1-spna	30	SMC3-CAPH-AID cells GFP+ve (SMC3+CAPH present)	G2	unsorted		2018-12-07	7500000	2019-04-19		G2	97	0	0	0	3	100		1NMPP1 for 10 h + 3 h (no auxin), washed (8 min) and cross-linked, cells were NOT GFP sorted (positive)
186	SMC3+CAPH	SMC3-CAPH-AID-2.5min-S2-R1-spna	30	SMC3-CAPH-AID cells GFP+ve (SMC3+CAPH present)	2.5	unsorted		2018-12-07	7500000	2019-04-19		G2	74	22	1	0	3	100		1NMPP1 for 10 h + 3 h (no auxin), washed (8 min), release for 2.5 min, after cross-linking, cells were NOT GFP sorted (positive)
187	SMC3+CAPH	SMC3-CAPH-AID-5min-S2-R1-spna	30	SMC3-CAPH-AID cells GFP+ve (SMC3+CAPH present)	5	unsorted		2018-12-07	7500000	2019-04-19		prophase	9	79	10	0	2	100		1NMPP1 for 10 h + 3 h (no auxin), washed (8 min), release for 5 min, after cross-linking, cells were GFP sorted (positive)
188	SMC3+CAPH	SMC3-CAPH-AID-7.5min-S2-R1-spna	30	SMC3-CAPH-AID cells GFP+ve (SMC3+CAPH present)	7.5	unsorted		2018-12-07	7500000	2019-04-19		prophase	6	10	82	0	2	100		1NMPP1 for 10 h + 3 h (no auxin), washed (8 min), release for 7.5 min, after cross-linking, cells were NOT GFP sorted (positive)
189	SMC3+CAPH	SMC3-CAPH-AID-10min-S2-R1-spna	30	SMC3-CAPH-AID cells GFP+ve (SMC3+CAPH present)	10	unsorted		2018-12-07	7500000	2019-04-19		prometaphase	2	1	95	0	2	100		1NMPP1 for 10 h + 3 h (no auxin), washed (8 min), release for 8 min, after cross-linking, cells were NOT GFP sorted (positive)
190	SMC3+CAPH	SMC3-CAPH-AID-15min-S2-R1-spna	30	SMC3-CAPH-AID cells GFP+ve (SMC3+CAPH present)	15	unsorted		2018-12-07	7500000	2019-04-19		prometaphase	1	0	96	0	3	100		1NMPP1 for 10 h + 3 h (no auxin), washed (8 min), release for 15 min, after cross-linking, cells were NOT GFP sorted (positive)
191	SMC3+CAPH	SMC3-CAPH-AID-30min-S2-R1-spna	30	SMC3-CAPH-AID cells GFP+ve (SMC3+CAPH present)	30	unsorted		2018-12-07	7500000	2019-04-19		prometaphase	5	0	85	7	3	100		1NMPP1 for 10 h + 3 h (no auxin), washed (8 min), release for 30 min, after cross-linking, cells were NOT GFP sorted (positive)
252	SMC3+CAPH	SMC3-CAPH-AID-G2-S3-R2-SpnA	39	SMC3-CAPH-AID cells GFP-ve (SMC3+CAPH absent)	G2	sorted		2019-06-25	6000000	2019-08-23		G2	98	0	0	0	2	100		1NMPP1 for 10 h + 3 h (auxin), washed (8:20 min) and cross-linked, cells were GFP sorted (negative)
253	SMC3+CAPH	SMC3-CAPH-AID-2.5min-S3-R2-SpnA	39	SMC3-CAPH-AID cells GFP-ve (SMC3+CAPH absent)	2.5	sorted		2019-06-25	6000000	2019-08-23		G2	97	3	0	0	0	100		1NMPP1 for 10 h + 3 h (auxin), washed (8:20 min), release for 2.5 min, after cross-linking, cells were GFP sorted (negative)
254	SMC3+CAPH	SMC3-CAPH-AID-5min-S3-R2-SpnA	39	SMC3-CAPH-AID cells GFP-ve (SMC3+CAPH absent)	5	sorted		2019-06-25	6000000	2019-08-23		prophase	61	39	0	0	0	100		1NMPP1 for 10 h + 3 h (auxin), washed (8:20 min), release for 5 min, after cross-linking, cells were GFP sorted (negative)
255	SMC3+CAPH	SMC3-CAPH-AID-7.5min-S3-R2-SpnA	39	SMC3-CAPH-AID cells GFP-ve (SMC3+CAPH absent)	7.5	sorted		2019-06-25	6000000	2019-08-23		prophase	13	81	5	0	1	100		1NMPP1 for 10 h + 3 h (auxin), washed (8:20 min), release for 7.5 min, after cross-linking, cells were GFP sorted (negative)
256	SMC3+CAPH	SMC3-CAPH-AID-10min-S3-R2-SpnA	39	SMC3-CAPH-AID cells GFP-ve (SMC3+CAPH absent)	10	sorted		2019-06-25	6000000	2019-08-23		prophase	12	36	51	0	1	100		1NMPP1 for 10 h + 3 h (auxin), washed (8:20 min), release for 10 min, after cross-linking, cells were GFP sorted (negative)
257	SMC3+CAPH	SMC3-CAPH-AID-15min-S3-R2-SpnA	39	SMC3-CAPH-AID cells GFP-ve (SMC3+CAPH absent)	15	sorted		2019-06-25	6000000	2019-08-23		prometaphase	11	3	86	0	0	100		1NMPP1 for 10 h + 3 h (auxin), washed (8:20 min), release for 15 min, after cross-linking, cells were GFP sorted (negative)
258	SMC3+CAPH	SMC3-CAPH-AID-30min-S3-R2-SpnA	39	SMC3-CAPH-AID cells GFP-ve (SMC3+CAPH absent)	30	sorted		2019-06-25	6000000	2019-08-23		prometaphase	6	2	92	0	1	101		1NMPP1 for 10 h + 3 h (auxin), washed (8:20 min), release for 30 min, after cross-linking, cells were GFP sorted (negative)
171	SMC3+CAPH2	SMC3-CAPH2-AID-G2-S1-R1-SpnA	28	SMC3-CAPH2-AID cells GFP-ve (SMC3+CAPH2 absent)	G2	sorted		2019-01-08	6500000	2019-02-21		G2	99	0	0	0	1	100		1NMPP1 for 10 h + 3 h (auxin), washed (9 min) and cross-linked, cells were GFP sorted (negative)
172	SMC3+CAPH2	SMC3-CAPH2-AID-2.5min-S1-R1-SpnA	28	SMC3-CAPH2-AID cells GFP-ve (SMC3+CAPH2 absent)	2.5	sorted		2019-01-08	6500000	2019-02-21		G2	99	0	0	0	1	100		1NMPP1 for 10 h + 3 h (auxin), washed (9 min), release for 2.5 min, after cross-linking, cells were GFP sorted (negative)
173	SMC3+CAPH2	SMC3-CAPH2-AID-5min-S1-R1-SpnA	28	SMC3-CAPH2-AID cells GFP-ve (SMC3+CAPH2 absent)	5	sorted		2019-01-08	6500000	2019-02-21		G2	100	0	0	0	0	100		1NMPP1 for 10 h + 3 h (auxin), washed (9 min), release for 5 min, after cross-linking, cells were GFP sorted (negative)
174	SMC3+CAPH2	SMC3-CAPH2-AID-7.5min-S1-R1-SpnA	28	SMC3-CAPH2-AID cells GFP-ve (SMC3+CAPH2 absent)	7.5	sorted		2019-01-08	6500000	2019-02-21		prophase	96	4	0	0	0	100		1NMPP1 for 10 h + 3 h (auxin), washed (9 min), release for 7.5 min, after cross-linking, cells were GFP sorted (negative)
175	SMC3+CAPH2	SMC3-CAPH2-AID-10min-S1-R1-SpnA	28	SMC3-CAPH2-AID cells GFP-ve (SMC3+CAPH2 absent)	10	sorted		2019-01-08	6500000	2019-02-21		prophase	41	39	20	0	0	100		1NMPP1 for 10 h + 3 h (auxin), washed (9 min), release for 9 min, after cross-linking, cells were GFP sorted (negative)
176	SMC3+CAPH2	SMC3-CAPH2-AID-15min-S1-R1-SpnA	28	SMC3-CAPH2-AID cells GFP-ve (SMC3+CAPH2 absent)	15	sorted		2019-01-08	6500000	2019-02-21		prometaphase	14	8	77	0	1	100		1NMPP1 for 10 h + 3 h (auxin), washed (9 min), release for 15 min, after cross-linking, cells were GFP sorted (negative)
177	SMC3+CAPH2	SMC3-CAPH2-AID-30min-S1-R1-SpnA	28	SMC3-CAPH2-AID cells GFP-ve (SMC3+CAPH2 absent)	30	sorted		2019-01-08	6500000	2019-02-21		prometaphase	2	1	98	0	0	101		1NMPP1 for 10 h + 3 h (auxin), washed (9 min), release for 30 min, after cross-linking, cells were GFP sorted (negative)
192	SMC3+CAPH2	SMC3-CAPH2-AID-G2-S2-R1-Spna	31	SMC3-CAPH2-AID cells GFP+ve (SMC3+CAPH2 present)	G2	sorted		2019-01-08	6500000	2019-05-06		G2	97	0	0	0	4	101		1NMPP1 for 10 h + 3 h (no auxin), washed (9 min) and cross-linked, cells were GFP sorted (positive)
193	SMC3+CAPH2	SMC3-CAPH2-AID-2.5min-S2-R1-Spna	31	SMC3-CAPH2-AID cells GFP+ve (SMC3+CAPH2 present)	2.5	sorted		2019-01-08	6500000	2019-05-06		G2	62	34	0	0	4	100		1NMPP1 for 10 h + 3 h (no auxin), washed (9 min), release for 2.5 min, after cross-linking, cells were GFP sorted (positive)
194	SMC3+CAPH2	SMC3-CAPH2-AID-5min-S2-R1-Spna	31	SMC3-CAPH2-AID cells GFP+ve (SMC3+CAPH2 present)	5	sorted		2019-01-08	6500000	2019-05-06		prophase	6	89	3	0	3	101		1NMPP1 for 10 h + 3 h (no auxin), washed (9 min), release for 5 min, after cross-linking, cells were GFP sorted (positive)
195	SMC3+CAPH2	SMC3-CAPH2-AID-7.5min-S2-R1-Spna	31	SMC3-CAPH2-AID cells GFP+ve (SMC3+CAPH2 present)	7.5	sorted		2019-01-08	6500000	2019-05-06		prometaphase	6	24	3	0	5	38		1NMPP1 for 10 h + 3 h (no auxin), washed (9 min), release for 7.5 min, after cross-linking, cells were GFP sorted (positive)
196	SMC3+CAPH2	SMC3-CAPH2-AID-10min-S2-R1-Spna	31	SMC3-CAPH2-AID cells GFP+ve (SMC3+CAPH2 present)	10	sorted		2019-01-08	6500000	2019-05-06		prometaphase	8	3	88	0	1	100		1NMPP1 for 10 h + 3 h (no auxin), washed (9 min), release for 10 min, after cross-linking, cells were GFP sorted (positive)
197	SMC3+CAPH2	SMC3-CAPH2-AID-15min-S2-R1-Spna	31	SMC3-CAPH2-AID cells GFP+ve (SMC3+CAPH2 present)	15	sorted		2019-01-08	6500000	2019-05-06		prometaphase	7	0	92	0	1	100		1NMPP1 for 10 h + 3 h (no auxin), washed (9 min), release for 15 min, after cross-linking, cells were GFP sorted (positive)
198	SMC3+CAPH2	SMC3-CAPH2-AID-30min-S2-R1-Spna	31	SMC3-CAPH2-AID cells GFP+ve (SMC3+CAPH2 present)	30	sorted		2019-01-08	6500000	2019-05-06		prometaphase	2	0	82	12	4	100		1NMPP1 for 10 h + 3 h (no auxin), washed (9 min), release for 30 min, after cross-linking, cells were GFP sorted (positive)
252	SMC3+CAPH2	SMC3-CAPH2-AID-G2-S3-R2-SpnA	40	SMC3-CAPH2-AID cells GFP-ve (SMC3+CAPH2 absent)	G2	sorted		2019-06-21	5000000	2019-09-06		G2	100	0	0	0	0	100		1NMPP1 for 10 h + 3 h (auxin), washed (9 min) and cross-linked, cells were GFP sorted (negative)
253	SMC3+CAPH2	SMC3-CAPH2-AID-2.5min-S3-R2-SpnA	40	SMC3-CAPH2-AID cells GFP-ve (SMC3+CAPH2 absent)	2.5	sorted		2019-06-21	5000000	2019-09-06		G2	100	0	0	0	0	100		1NMPP1 for 10 h + 3 h (auxin), washed (9 min), release for 2.5 min, after cross-linking, cells were GFP sorted (negative)
254	SMC3+CAPH2	SMC3-CAPH2-AID-5min-S3-R2-SpnA	40	SMC3-CAPH2-AID cells GFP-ve (SMC3+CAPH2 absent)	5	sorted		2019-06-21	5000000	2019-09-06		G2	100	0	0	0	0	100		1NMPP1 for 10 h + 3 h (auxin), washed (9 min), release for 5 min, after cross-linking, cells were GFP sorted (negative)
255	SMC3+CAPH2	SMC3-CAPH2-AID-7.5min-S3-R2-SpnA	40	SMC3-CAPH2-AID cells GFP-ve (SMC3+CAPH2 absent)	7.5	sorted		2019-06-21	5000000	2019-09-06		prophase	95	5	0	0	0	100		1NMPP1 for 10 h + 3 h (auxin), washed (9 min), release for 7.5 min, after cross-linking, cells were GFP sorted (negative)
256	SMC3+CAPH2	SMC3-CAPH2-AID-10min-S3-R2-SpnA	40	SMC3-CAPH2-AID cells GFP-ve (SMC3+CAPH2 absent)	10	sorted		2019-06-21	5000000	2019-09-06		prophase	21	61	18	0	0	100		1NMPP1 for 10 h + 3 h (auxin), washed (9 min), release for 10 min, after cross-linking, cells were GFP sorted (negative)
257	SMC3+CAPH2	SMC3-CAPH2-AID-15min-S3-R2-SpnA	40	SMC3-CAPH2-AID cells GFP-ve (SMC3+CAPH2 absent)	15	sorted		2019-06-21	5000000	2019-09-06		prometaphase	9	6	85	0	0	100		1NMPP1 for 10 h + 3 h (auxin), washed (9 min), release for 15 min, after cross-linking, cells were GFP sorted (negative)
258	SMC3+CAPH2	SMC3-CAPH2-AID-30min-S3-R2-SpnA	40	SMC3-CAPH2-AID cells GFP-ve (SMC3+CAPH2 absent)	30	sorted		2019-06-21	5000000	2019-09-06		prometaphase	4	0	94	0	2	100		1NMPP1 for 10 h + 3 h (auxin), washed (9 min), release for 30 min, after cross-linking, cells were GFP sorted (negative)
215	CAPH	CAPH-AID-G2-S3-R5-spnA	34	CAPH-AID cells GFP-ve (CAPH absent)	G2	unsorted		2018-12-13	8000000	2019-06-21		G2	98	0	0	0	2	100		1NMPP1 for 10 h + 3 h (auxin), washed (7:54 min) and cross-linked, cells were NOT GFP sorted (negative)
216	CAPH	CAPH-AID-2.5min-S3-R3-spnA	34	CAPH-AID cells GFP-ve (CAPH absent)	2.5	unsorted		2018-12-13	8000000	2019-06-21		G2	94	4	0	0	2	100		1NMPP1 for 10 h + 3 h (auxin), washed (7:54 min), release for 2.5 min, after cross-linking; cells were NOT GFP sorted (negative)
217	CAPH	CAPH-AID-5min-S3-R3-spnA	34	CAPH-AID cells GFP-ve (CAPH absent)	5	unsorted		2018-12-13	8000000	2019-06-21		prophase	16	79	3	0	2	100		1NMPP1 for 10 h + 3 h (auxin), washed (7:54 min), release for 5 min, after cross-linking; cells were NOT GFP sorted (negative)
218	CAPH	CAPH-AID-7.5min-S3-R3-spnA	34	CAPH-AID cells GFP-ve (CAPH absent)	7.5	unsorted		2018-12-13	8000000	2019-06-21		prophase	10	39	43	0	2	94		1NMPP1 for 10 h + 3 h (auxin), washed (7:54 min), release for 7.5 min, after cross-linking; cells were NOT GFP sorted (negative)
219	CAPH	CAPH-AID-10min-S3-R3-spnA	34	CAPH-AID cells GFP-ve (CAPH absent)	10	unsorted		2018-12-13	8000000	2019-06-21		prometaphase	11	7	78	0	4	100		1NMPP1 for 10 h + 3 h (auxin), washed (7:54 min), release for 10 min, after cross-linking; cells were NOT GFP sorted (negative)
220	CAPH	CAPH-AID-15min-S3-R3-spnA	34	CAPH-AID cells GFP-ve (CAPH absent)	15	unsorted		2018-12-13	8000000	2019-06-21		prometaphase	4	1	92	0	1	98		1NMPP1 for 10 h + 3 h (auxin), washed (7:54 min), release for 15 min, after cross-linking; cells were NOT GFP sorted (negative)
221	CAPH	CAPH-AID-30min-S3-R3-spnA	34	CAPH-AID cells GFP-ve (CAPH absent)	30	unsorted		2018-12-13	8000000	2019-06-21		prometaphase	2	0	97	0	1	100		1NMPP1 for 10 h + 3 h (auxin), washed (7:54 min), release for 30 min, after cross-linking; cells were NOT GFP sorted (negative)
222	CAPH2	CAPH2-AID-G2-S3-R5-spnA	35	CAPH2-AID cells GFP-ve (CAPH2 absent)	G2	unsorted		2018-12-13	6000000	2019-06-21		G2	98	0	0	0	2	100		1NMPP1 for 10 h + 3 h (auxin), washed (8:22 min) and cross-linked, cells were NOT GFP sorted (negative)
223	CAPH2	CAPH2-AID-2.5min-S3-R3-spnA	35	CAPH2-AID cells GFP-ve (CAPH2 absent)	2.5	unsorted		2018-12-13	6000000	2019-06-21		G2	95	0	0	0	5	100		1NMPP1 for 10 h + 3 h (auxin), washed (8:22 min), release for 2.5 min, after cross-linking; cells were NOT GFP sorted (negative)
224	CAPH2	CAPH2-AID-5min-S3-R3-spnA	35	CAPH2-AID cells GFP-ve (CAPH2 absent)	5	unsorted		2018-12-13	6000000	2019-06-21		prophase	96	1	0	0	3	100		1NMPP1 for 10 h + 3 h (auxin), washed (8:22 min), release for 5 min, after cross-linking; cells were NOT GFP sorted (negative)
225	CAPH2	CAPH2-AID-7.5min-S3-R3-spnA	35	CAPH2-AID cells GFP-ve (CAPH2 absent)	7.5	unsorted		2018-12-13	6000000	2019-06-21		prophase	76	16	1	0	6	99		1NMPP1 for 10 h + 3 h (auxin), washed (8:22 min), release for 7.5 min, after cross-linking; cells were NOT GFP sorted (negative)
226	CAPH2	CAPH2-AID-10min-S3-R3-spnA	35	CAPH2-AID cells GFP-ve (CAPH2 absent)	11.2	unsorted		2018-12-13	6000000	2019-06-21		prometaphase	10	10	76	0	4	100		1NMPP1 for 10 h + 3 h (auxin), washed (8:22 min), release for 11:20 min, after cross-linking; cells were NOT GFP sorted (negative)
227	CAPH2	CAPH2-AID-15min-S3-R3-spnA	35	CAPH2-AID cells GFP-ve (CAPH2 absent)	15	unsorted		2018-12-13	6000000	2019-06-21		prometaphase	4	1	91	0	4	100		1NMPP1 for 10 h + 3 h (auxin), washed (8:22 min), release for 15 min, after cross-linking; cells were NOT GFP sorted (negative)
228	CAPH2	CAPH2-AID-30min-S3-R3-spnA	35	CAPH2-AID cells GFP-ve (CAPH2 absent)	30	unsorted		2018-12-13	6000000	2019-06-21		prometaphase	4	0	92	1	3	100		1NMPP1 for 10 h + 3 h (auxin), washed (8:22 min), release for 30 min, after cross-linking; cells were NOT GFP sorted (negative)
303	CAPH2	CAPH2-AID-G2-S4-R6-spnA	46	CAPH2-AID cells GFP-ve (CAPH2 absent in G2)	G2	unsorted		2020-10-16	8000000	2020-12-09		G2	89		0	0	11	100		1NMPP1 for 10 h + 3 h (auxin), washed (10:00 min) and cross-linked, cells were NOT GFP sorted (negative)
304	CAPH2	CAPH2-AID-5min-S4-R4-spnA	46	CAPH2-AID cells GFP-ve (CAPH2 absent in G2)	5	unsorted		2020-10-16	8000000	2020-12-09		prophase	92	2	0	0	6	100		1NMPP1 for 10 h + 3 h (auxin), washed (10:00 min), release for 5 min, after cross-linking; cells were NOT GFP sorted (negative)
305	CAPH2	CAPH2-AID-10min-S4-R4-spnA	46	CAPH2-AID cells GFP-ve (CAPH2 absent in G2)	10	unsorted		2020-10-16	8000000	2020-12-09		prometaphase	17	27	52	0	5	101		1NMPP1 for 10 h + 3 h (auxin), washed (10:00 min), release for 10 min, after cross-linking; cells were NOT GFP sorted (negative)
306	CAPH2	CAPH2-AID-15min-S4-R4-spnA	46	CAPH2-AID cells GFP-ve (CAPH2 absent in G2)	15	unsorted		2020-10-16	8000000	2020-12-09		prometaphase	6	3	84	0	8	101		1NMPP1 for 10 h + 3 h (auxin), washed (10:00 min), release for 15 min, after cross-linking; cells were NOT GFP sorted (negative)
309	CAPH2	CAPH2-AID-30min-S4-R4-spnA	46	CAPH2-AID cells GFP-ve (CAPH2 absent in G2)	30	unsorted		2020-10-16	8000000	2020-12-09		prometaphase	2	0	93	1	4	100		1NMPP1 for 10 h + 3 h (auxin), washed (10:00 min), release for 30 min, after cross-linking; cells were NOT GFP sorted (negative)
273	SMC3+SMC2	SMC3-SMC2-AID-G2-S1-R1-SpnA	43	SMC3-SMC2-AID cells GFP-ve (SMC3+SMC2 absent)	G2	sorted		2020-07-22	6000000	2020-11-05		G2	100	0	0	0	0	100		1NMPP1 for 10 h + 3 h (auxin), washed twice (10 min) and cross-linked, cells were GFP sorted (negative)
274	SMC3+SMC2	SMC3-SMC2-AID-2.5min-S1-R1-SpnA	43	SMC3-SMC2-AID cells GFP-ve (SMC3+SMC2 absent)	2.5	sorted		2020-07-22	3000000	2020-11-05		prophase?	99	0	0	0	1	100		1NMPP1 for 10 h + 3 h (auxin), washed twice (10 min), release for 2.5 min, after cross-linking, cells were GFP sorted (negative)
275	SMC3+SMC2	SMC3-SMC2-AID-5min-S1-R1-SpnA	43	SMC3-SMC2-AID cells GFP-ve (SMC3+SMC2 absent)	5	sorted		2020-07-22	4200000	2020-11-05		prophase	69	27	4	0	0	100		1NMPP1 for 10 h + 3 h (auxin), washed twice (10 min), release for 5 min, after cross-linking, cells were GFP sorted (negative)
276	SMC3+SMC2	SMC3-SMC2-AID-7.5min-S1-R1-SpnA	43	SMC3-SMC2-AID cells GFP-ve (SMC3+SMC2 absent)	7.5	sorted		2020-07-22	5200000	2020-11-05		prometaphase	6	36	59	0	0	101		1NMPP1 for 10 h + 3 h (auxin), washed twice (10 min), release for 7.5 min, after cross-linking, cells were GFP sorted (negative)
277	SMC3+SMC2	SMC3-SMC2-AID-10min-S1-R1-SpnA	43	SMC3-SMC2-AID cells GFP-ve (SMC3+SMC2 absent)	11	sorted		2020-07-22	5600000	2020-11-05		prometaphase	4	2	94	0	0	100		1NMPP1 for 10 h + 3 h (auxin), washed twice (10 min), release for 10 min, after cross-linking, cells were GFP sorted (negative)
278	SMC3+SMC2	SMC3-SMC2-AID-15min-S1-R1-SpnA	43	SMC3-SMC2-AID cells GFP-ve (SMC3+SMC2 absent)	15	sorted		2020-07-22	6000000	2020-11-05		prometaphase	2	0	98	0	0	100		1NMPP1 for 10 h + 3 h (auxin), washed twice (10 min), release for 15 min, after cross-linking, cells were GFP sorted (negative)
279	SMC3+SMC2	SMC3-SMC2-AID-32min-S1-R1-SpnA	43	SMC3-SMC2-AID cells GFP-ve (SMC3+SMC2 absent)	32	sorted		2020-07-22	6000000	2020-11-05		prometaphase	1	0	99	0	0	100		1NMPP1 for 10 h + 3 h (auxin), washed twice (10 min), release for 30 min, after cross-linking, cells were GFP sorted (negative)
280	SMC2	SMC2-AID-G2-S3-R4-spnA	44	SMC2-AID cells GFP-ve (SMC2 absent)	G2	unsorted		2020-07-11	5700000	2020-11-05		G2	98	0	0	0	2	100		1NMPP1 for 10 h + 3 h (auxin), washed twice (10 min) and cross-linked, cells were NOT GFP sorted (negative)
281	SMC2	SMC2-AID-2.5min-S3-R1-spnA	44	SMC2-AID cells GFP-ve (SMC2 absent)	3	unsorted		2020-07-11	5700000	2020-11-05		G2	98	0	0	0	2	100		1NMPP1 for 10 h + 3 h (auxin), washed twice (10 min), release for 2.5 min, after cross-linking, cells were NOT GFP sorted (negative)
282	SMC2	SMC2-AID-5min-S3-R1-spnA	44	SMC2-AID cells GFP-ve (SMC2 absent)	5	unsorted		2020-07-11	5700000	2020-11-05		G2	96	2	0	0	2	100		1NMPP1 for 10 h + 3 h (auxin), washed twice (10 min), release for 5 min, after cross-linking, cells were GFP NOT sorted (negative)
379	SMC2	SMC2-AID-7.5min-S5-R3-spnA	56	SMC2-AID cells GFP-ve (SMC2 absent)	7.5	unsorted		2020-09-03	5700000	2020-11-05		prophase								1NMPP1 for 10 h + 3 h (auxin), washed twice (10 min), release for 7.5 min, after cross-linking, cells were NOT GFP sorted (negative)
284	SMC2	SMC2-AID-10min-S3-R3-spnA	44	SMC2-AID cells GFP-ve (SMC2 absent)	11	unsorted		2020-07-11	5700000	2020-11-05		prometaphase	5	4	89	0	2	100		1NMPP1 for 10 h + 3 h (auxin), washed twice (10 min), release for 10 min, after cross-linking, cells were NOT GFP sorted (negative)
285	SMC2	SMC2-AID-15min-S3-R1-spnA	44	SMC2-AID cells GFP-ve (SMC2 absent)	15	unsorted		2020-07-11	5700000	2020-11-05		prometaphase	1	2	94	0	3	100		1NMPP1 for 10 h + 3 h (auxin), washed twice (10 min), release for 15 min, after cross-linking, cells were NOT GFP sorted (negative)
286	SMC2	SMC2-AID-30min-S3-R1-spnA	44	SMC2-AID cells GFP-ve (SMC2 absent)	30	unsorted		2020-07-11	5700000	2020-11-05		prometaphase	0	0	97	0	3	100		1NMPP1 for 10 h + 3 h (auxin), washed twice (10 min), release for 30 min, after cross-linking, cells were NOT GFP sorted (negative)
321	SMC2	SMC2-AID-G2-S4-R5-spNA	49	SMC2-AID cells GFP-ve (SMC2 absent)	G2	unsorted	nocadozole	2021-02-26	7700000	2021-04-08		G2	95	0	0	0	5	100		1NMPP1 for 10 h + 3 h (auxin), washed twice (10.5 min) and cross-linked, cells were NOT GFP sorted (negative)
322	SMC2	SMC2-AID-2.5min-S4-R2-spNA	49	SMC2-AID cells GFP-ve (SMC2 absent)	2.5	unsorted	nocadozole	2021-02-26	7700000	2021-04-08		G2	96	1	0	0	3	100		1NMPP1 for 10 h + 3 h (auxin), washed twice (10.5 min), release for 2.5 min, after cross-linking, cells were NOT GFP sorted (negative)
323	SMC2	SMC2-AID-5min-S4-R2-spNA	49	SMC2-AID cells GFP-ve (SMC2 absent)	5	unsorted	nocadozole	2021-02-26	7700000	2021-04-08		G2	96	1	0	0	3	100		1NMPP1 for 10 h + 3 h (auxin), washed twice (10.5 min), release for 5 min, after cross-linking, cells were GFP NOT sorted (negative)
379	SMC2	SMC2-AID-7.5min-S5-R3-spnA	56	SMC2-AID cells GFP-ve (SMC2 absent)	7.5	unsorted		2021-02-26	5000000	2021-07-16		prophase								1NMPP1 for 10 h + 3 h (auxin), washed twice (10 min), release for 7.5 min, after cross-linking, cells were NOT GFP sorted (negative)
325	SMC2	SMC2-AID-10min-S4-R4-spNA	49	SMC2-AID cells GFP-ve (SMC2 absent)	10	unsorted	nocadozole	2021-02-26	7700000	2021-04-08		prophase	91	7	0	0	3	101		1NMPP1 for 10 h + 3 h (auxin), washed twice (10.5 min), release for 10 min, after cross-linking, cells were NOT GFP sorted (negative)
326	SMC2	SMC2-AID-15min-S4-R2-spNA	49	SMC2-AID cells GFP-ve (SMC2 absent)	15	unsorted	nocadozole	2021-02-26	7700000	2021-04-08		prometaphase	3	61	0	0	3	67		1NMPP1 for 10 h + 3 h (auxin), washed twice (10.5 min), release for 15 min, after cross-linking, cells were NOT GFP sorted (negative)
327	SMC2	SMC2-AID-30min-S4-R2-spNA	49	SMC2-AID cells GFP-ve (SMC2 absent)	30	unsorted	nocadozole	2021-02-26	7700000	2021-04-08		prometaphase	2	0	97	0	3	102		1NMPP1 for 10 h + 3 h (auxin), washed twice (10.5 min), release for 30 min, after cross-linking, cells were NOT GFP sorted (negative)
287	SMC3	SMC3-AID-G2-S4-R1-AA-SPnAA	45	SMC3-AID cells GFP-ve (SMC3 absent in G2)	G2	sorted	palbociclib	2020-09-17	1921048	2020-11-18		G2								Palbociclib 11+3 h (auxin), washed (10 min). Release 7h. 1NMPP1 for 5 + 9 h (auxin), washed (10 min) and cross-linking, cells were GFP sorted (negative)
288	SMC3	SMC3-AID-5min-S4-R1-AA-SPnAA	45	SMC3-AID cells GFP-ve (SMC3 absent in G2)	5	sorted	palbociclib	2020-09-17	2640253	2020-11-18		prophase								Palbociclib 11+3 h (auxin), washed (10 min). Release 7h. 1NMPP1 for 5 + 9 h (auxin), washed (10 min), release for 5 min, after cross-linking, cells were GFP sorted (negative)
289	SMC3	SMC3-AID-15min-S4-R1-AA-SPnAA	45	SMC3-AID cells GFP-ve (SMC3 absent in G2)	15	sorted	palbociclib	2020-09-17	3000000	2020-11-18		prometaphase								Palbociclib 11+3 h (auxin), washed (10 min). Release 7h. 1NMPP1 for 5 + 9 h (auxin), washed (10 min), release for 15 min, after cross-linking, cells were GFP sorted (negative)
290	SMC3	SMC3-AID-30min-S4-R1-AA-SPnAA	45	SMC3-AID cells GFP-ve (SMC3 absent in G2)	30	sorted	palbociclib	2020-09-17	3000000	2020-11-18		prometaphase								Palbociclib 11+3 h (auxin), washed (10 min). Release 7h. 1NMPP1 for 5 + 9 h (auxin), washed (10 min), release for 30 min, after cross-linking, cells were GFP sorted (negative)
291	SMC3	SMC3-AID-G2-S4-R1-NN-SPnaa	45	SMC3-AID cells GFP+ve (SMC3 present in G2)	G2	sorted	palbociclib	2020-09-17	2894226	2020-11-18		G2								Palbociclib 11+3 h (No auxin), washed (10 min). Release 7h. 1NMPP1 for 5 + 9 h (No auxin), washed (10 min) and cross-linking, cells were GFP sorted (negative)
292	SMC3	SMC3-AID-5min-S4-R1-NN-SPnaa	45	SMC3-AID cells GFP+ve (SMC3 present in G2)	5	sorted	palbociclib	2020-09-17	3000000	2020-11-18		prophase								Palbociclib 11+3 h (No auxin), washed (10 min). Release 7h. 1NMPP1 for 5 + 9 h (No auxin), washed (10 min), release for 5 min, after cross-linking, cells were GFP sorted (negative)
293	SMC3	SMC3-AID-15min-S4-R1-NN-SPnaa	45	SMC3-AID cells GFP+ve (SMC3 present in G2)	15	sorted	palbociclib	2020-09-17	3000000	2020-11-18		prometaphase								Palbociclib 11+3 h (No auxin), washed (10 min). Release 7h. 1NMPP1 for 5 + 9 h (No auxin), washed (10 min), release for 15 min, after cross-linking, cells were GFP sorted (negative)
294	SMC3	SMC3-AID-30min-S4-R1-NN-SPnaa	45	SMC3-AID cells GFP+ve (SMC3 present in G2)	30	sorted	palbociclib	2020-09-17	c	2020-11-18		prometaphase								Palbociclib 11+3 h (No auxin), washed (10 min). Release 7h. 1NMPP1 for 5 + 9 h (No auxin), washed (10 min), release for 30 min, after cross-linking, cells were GFP sorted (negative)
295	SMC3	SMC3-AID-G2-S4-R1-AN-SPnAa	45	SMC3-AID cells GFP+ve (SMC3 present in G2)	G2	sorted	palbociclib	2020-09-17	2788823	2020-11-18		G2								Palbociclib 11+3 h (auxin), washed (10 min). Release 7h. 1NMPP1 for 5 + 9 h (No auxin), washed (10 min) and cross-linking, cells were GFP sorted (negative)
296	SMC3	SMC3-AID-5min-S4-R1-AN-SPnAa	45	SMC3-AID cells GFP+ve (SMC3 present in G2)	5	sorted	palbociclib	2020-09-17	3000000	2020-11-18		prophase								Palbociclib 11+3 h (auxin), washed (10 min). Release 7h. 1NMPP1 for 5 + 9 h (No auxin), washed (10 min), release for 5 min, after cross-linking, cells were GFP sorted (negative)
297	SMC3	SMC3-AID-15min-S4-R1-AN-SPnAa	45	SMC3-AID cells GFP+ve (SMC3 present in G2)	15	sorted	palbociclib	2020-09-17	3000000	2020-11-18		prometaphase								Palbociclib 11+3 h (auxin), washed (10 min). Release 7h. 1NMPP1 for 5 + 9 h (No auxin), washed (10 min), release for 15 min, after cross-linking, cells were GFP sorted (negative)
298	SMC3	SMC3-AID-30min-S4-R1-AN-SPnAa	45	SMC3-AID cells GFP+ve (SMC3 present in G2)	30	sorted	palbociclib	2020-09-17	3000000	2020-11-18		prometaphase								Palbociclib 11+3 h (auxin), washed (10 min). Release 7h. 1NMPP1 for 5 + 9 h (No auxin), washed (10 min), release for 30 min, after cross-linking, cells were GFP sorted (negative)
299	SMC3	SMC3-AID-G2-S4-R1-NA-SPnaA	45	SMC3-AID cells GFP-ve (SMC3 absent in G2)	G2	sorted	palbociclib	2020-09-17	3000000	2020-11-18		G2								Palbociclib 11+3 h (No auxin), washed (10 min). Release 7h. 1NMPP1 for 5 + 9 h (auxin), washed (10 min) and cross-linking, cells were GFP sorted (negative)
300	SMC3	SMC3-AID-5min-S4-R1-NA-SPnaA	45	SMC3-AID cells GFP-ve (SMC3 absent in G2)	5	sorted	palbociclib	2020-09-17	3000000	2020-11-18		prophase								Palbociclib 11+3 h (No auxin), washed (10 min). Release 7h. 1NMPP1 for 5 + 9 h (auxin), washed (10 min), release for 5 min, after cross-linking, cells were GFP sorted (negative)
301	SMC3	SMC3-AID-15min-S4-R1-NA-SPnaA	45	SMC3-AID cells GFP-ve (SMC3 absent in G2)	15	sorted	palbociclib	2020-09-17	3000000	2020-11-18		prometaphase								Palbociclib 11+3 h (No auxin), washed (10 min). Release 7h. 1NMPP1 for 5 + 9 h (auxin), washed (10 min), release for 15 min, after cross-linking, cells were GFP sorted (negative)
302	SMC3	SMC3-AID-30min-S4-R1-NA-SPnaA	45	SMC3-AID cells GFP-ve (SMC3 absent in G2)	30	sorted	palbociclib	2020-09-17	3000000	2020-11-18		prometaphase								Palbociclib 11+3 h (No auxin), washed (10 min). Release 7h. 1NMPP1 for 5 + 9 h (auxin), washed (10 min), release for 30 min, after cross-linking, cells were GFP sorted (negative)
